# Stabilization of Integrator/INTAC by the small but versatile DSS1 protein

**DOI:** 10.1101/2024.02.25.581915

**Authors:** Congling Xu, Qian-Xing Zhou, Hai Zheng, Aixia Song, Wen-Ying Zhao, Yan Xiong, Zixuan Huang, Yanhui Xu, Jingdong Cheng, Fei Xavier Chen

## Abstract

Integrator-PP2A (INTAC) is a highly modular complex orchestrating the transition of paused RNA polymerase II into productive elongation or promoter-proximal premature termination, with its loss resulting in transcription dysregulation and genome instability. Here, we identify human DSS1—a flexible 70-residue protein found in multiple functionally diverse complexes including the 26S proteasome—as an integral subunit of the INTAC backbone. Structural analysis of DSS1–INTAC, both alone and in association with paused polymerase, demonstrates intimate interactions between DSS1 and the INTAC backbone subunit INTS7. We identify tryptophan 39 of DSS1 as being critical for interacting with INTAC and find that mutating this residue disrupts DSS1’s interaction with INTAC, while maintaining DSS1’s interaction with the proteasome. This substitution not only destabilizes INTAC and therefore INTAC-dependent transcriptional regulation, but also reveals that INTAC is DSS1’s major chromatin-bound form. Together, our findings reveal the essential role of the versatile DSS1 protein in the structure and regulatory functions of INTAC.
