## Supplemental table 2 for "Stabilization of Integrator/INTAC by the small but versatile DSS1 protein"

### Sheet: Reagents and resources
Reagents and resources
Antibodies
DSS1 Polyclonal antibody	Proteintech	Cat. # 13639-1-AP
(WB, 1:500)
INTS3 Polyclonal antibody	Proteintech	Cat. # 16620-1-AP
(WB, 1:2000; IP, 2ug; ChIP, 2ug)
Anti-INT4 (Anti-INTS4)	Bethyl Laboratories	Cat. # A301-296-A
(WB, 1:500)
INTS5 Polyclonal antibody	Proteintech	Cat. # 14069-1-AP
(WB, 1:2000; IP, 2ug)
DICE1 Antibody (H-6) (Anti-INTS6)	Santa Cruz	Cat. # sc-376524
(WB, 1:1000)
Anti-INT7 (Anti-INTS7)	Bethyl Laboratories	Cat. # A300-271-A
(WB, 1:2000)
Anti-INTS8 Antibody	Atlas Antibodies	Cat. # HPA057299
(WB, 1:2000)
INTS9 Antibody	Cell Signaling technology	Cat. # 13945S
(WB, 1:1000)
Anti-INT11 (Anti-INTS11)	Bethyl	Cat. # A301-274-A
(WB, 1:500)
PPP2R1A Polyclonal antibody (Anti-PP2A-A)	Proteintech	Cat. # 15882-1-AP
(WB, 1:1000)
OBFC2B Polyclonal antibody (Anti-SSB1)	Proteintech	Cat. # 14809-1-AP
(WB, 1:1000)
Rpb1 NTD (D8L4Y) Rabbit mAb	Cell Signaling technology	Cat. # 14958S
(WB,1:1000)
NELFB Rabbit pAb	Abclonal	Cat. # A12023
(WB, 1:500)
Anti-NELFe[EPR11600]	Abcam	Cat. # ab170104
(WB,1:1000)
SUPT5H Polyclonal antibody (Anti-SPT5)	Proteintech	Cat. # 16511-1-AP
(WB, 1:500)
PSMD4 Rabbit pAb	Abclonal	Cat. # A1061
(WB, 1:500)
PSMD14 Rabbit pAb	Abclonal	Cat. # A10782
(WB, 1:500)
c-Myc/N-Myc (D3N8F) Rabbit mAb	Cell Signaling technology	Cat. # 13987S
(WB, 1:1000)
Cdc6 Rabbit pAb	Abclonal	Cat. # A18249
(WB, 1:500)
Vinculin Rabbit mAb	Abclonal	Cat. # A2752
(WB, 1:5000)
β-Tubulin Mouse mAb	Abclonal	Cat. # AC021
(WB, 1:5000)
HA tag Polyclonal antibody	Proteintech	Cat. # 51064-2-AP
(WB, 1:3000; IP, 2μg; IF, 1:100; ChIP, 2μg; CUT&Tag,1μg )
Mouse anti DDDDK-Tag mAb (Anti-Flag)	Abclonal	Cat. # AE005
(WB, 1:5000; IP, 2ug; IF, 1:100; ChIP, 2ug ; CUT&Tag, 1μg)
HRP Goat Anti-Rabbit lgG(H+L)	Abclonal	Cat. # AS014
(WB, 1:5000)
HRP Goat Anti-Mouse lgG(H+L)	Abclonal	Cat. # AS003
(WB, 1:5000)
HRP-conjugated Mouse Anti-Rabbit IgG Light Chain	Abclonal	Cat. # AS061
(WB, 1:5000)
HRP-conjugated Goat Anti-Mouse IgG Light Chain	Abclonal	Cat. # AS062
(WB, 1:5000)
Alexa Fluor 488 conjugated goat anti-mouse IgG	Yeasen	Cat. # 33206ES60
(IF, 1:1000)
Alexa Fluor 488 conjugated goat anti-rabbit IgG	Yeasen	Cat. # 33106ES60
(IF, 1:1000)
Rhodamine (TRITC) Goat Anti-Mouse IgG	Yeasen	Cat. # 33209ES60
(IF, 1:1000)
Rhodamine (TRITC) Goat Anti-Rabbit IgG	Yeasen	Cat. # 33109ES60
(IF, 1:1000)
Mouse anti-rabbit IgG	Solarbio	Cat. # SPA231
(CUT&Tag, 1:100)
Rabbit anti-mouse IgG	Solarbio	Cat. # K0034M
(CUT&Tag, 1:100)
Rabbit Control IgG	Abclonal	Cat. # AC005
(IP, 2ug)
Mouse Control IgG	Abclonal	Cat. # AC011
(IP, 2ug)
Bacterial strains
DH5⍺ chemically competent Escherichia coli	Tsingke Biotechnology	Cat. # TSC-C01
Chemicals, peptides, and recombinant proteins
DMEM high glucose	BasalMedia	Cat. # L110KJ
McCoy's 5A	BasalMedia	Cat. # L630KJ
Penicillin-Streptomycin,sterile	Meilunbio	Cat. # PWL062
Fetal Bovine Serum Gold	Yeasen	Cat. # 40130ES76
Polybrene	Yeason	Cat. # 40804ES86
Puromycin	Meilunbio	Cat. # MB2005
Blasticidin	Meilunbio	Cat. # mb2506
dTAGV-1	Tocris	Cat. # 6914
Accutase	ThermoFisher Scientific	Cat. # A1110501
Protease inhibitor	Roche	Cat. # 4693132001
Phosphatase inhibitor	Roche	Cat. # 4906827001
Tn 5	This paper	N/A
Bst 2.0 DNA polymerase	NEB	Cat. # M0538
Q5 high-fidelity DNA polymerase	NEB	Cat. # M0492
N3-kethoxal	This paper	N/A
DBCO-PEG4-biotin	Sigma-Aldrich	Cat. # 760749
phi29 DNA polymerase	NEB	Cat. # M0269
GFP-dRNH1	This paper	N/A
ProLong™ Gold Antifade Mountant with DAPI	ThermoFisher Scientific	Cat. # P36935
rProtein A/G mag poly beads	Smart Lifesciences	Cat. # SM01525
concanavalin A-coated magnetic beads	Smart-lifesciences	Cat. # SM04102
VAHTS DNA Clean Beads	Vazymes	Cat. # N411-02
Critical commercial assays
Bradford Protein Quantification Kit	Vazyme	Cat. # E111
DNA Library Prep Kit for Illumina	Vazyme	Cat. # TD501-02
Equalbit dsDNA HS Assay Kit	Vazyme	Cat. # Equation 111-02
Equalbit RNA HS Assay Kit	Vazyme	Cat. # Equation 211-02
Ribo-off rRNA Depletion Kit (Human/ Mouse/Rat)	Vazyme	Cat. # N406-02
VAHTS Universal DNA Library Prep Kit for Illumina V3	Vazyme	Cat. # ND607-02
VAHTS DNA Adapters set1 for Illumina	Vazyme	Cat. # N801-02
VAHTS DNA Adapters set2 for Illumina	Vazyme	Cat. # N802-02
RNA library kit	Abclonal	Cat. # RK20301
Dual DNA Adaptors 96 kit	Abcolnal	Cat. # RK20287
PureLink genomic DNA mini kit	ThermoFisher Scientific	Cat. # K182001
Alexa Flour 568 protein labelling kit	ThermoFisher scientific	Cat. # A10238
Protein Free Rapid Blocking Buffer(5×)	Epizyme Biotech	Cat. # PS108
TBS/Tween Buffer(10×)	Epizyme Biotech	Cat. # PS103
Primary Antibody Dilution Buffer for Western Blot	Epizyme Biotech	Cat. # PS114
Deposited data
CUT&Tag data	This paper	GEO: GSEXXXXXX
ChIP-seq data	This paper	GEO: GSEXXXXXX
Vector plasmids and recombinant DNA
pUC57-hDSS1-dTAG-donar	This paper	N/A
PX459-sgDSS1	This paper	N/A
PX459-sgPITCh	This paper	N/A
pLVX-blast-vector	This paper	N/A
pLVX-blast-hDSS1-WT	This paper	N/A
pLVX-blast-hDSS1-W39R	This paper	N/A
pLVX-blast-hINTS7-WT	This paper	N/A
pLVX-blast-hINTS7-Mutant1	This paper	N/A
pLVX-blast-hINTS7-Mutant2	This paper	N/A
pcDNA5-StFLAG-DSS1	This paper	N/A
Experimental models: Cell lines
HEK 293/Flp-In/T-Rex cells	Invitrogen	Cat. # R78007
DLD1-DSS1-dTAG clone	This paper	N/A
DLD1-DSS1-dTAG clone-OE-vector	This paper	N/A
DLD1-DSS1-dTAG clone-OE-DSS1-WT	This paper	N/A
DLD1-DSS1-dTAG clone-OE-DSS1-W39R	This paper	N/A
DLD1-DSS1-dTAG clone-OE-INTS7-WT	This paper	N/A
DLD1-DSS1-dTAG clone-OE-INTS7-Mutant1	This paper	N/A
DLD1-DSS1-dTAG clone-OE-INTS7-Mutant2	This paper	N/A
DLD1 INTS11-dTAG clone	This paper	N/A
DLD1 INTS8-dTAG clone-INTS8-DN211	This paper	N/A

### Sheet: Nucleotide sequences
Sequences of oligonucleotides and cDNAs
recombinant sequence	Sequence
DSS1-WT-3×HA-eGFP	ATGTCAGAGAAAAAGCAGCCGGTAGACTTAGGTCTGTTAGAGGAAGACGACGAGTTTGAAGAGTTCCCTGCCGAAGACTGGGCTGGCTTAGATGAAGATGAAGATGCACATGTCTGGGAGGATAATTGGGATGATGACAATGTAGAGGATGACTTCTCTAATCAGTTACGAGCTGAACTAGAGAAACATGGTTATAAGATGGAGACTTCAGGATCGGGTAGCTATCCGTATGATGTGCCTGATTACGCTGGCTACCCCTACGATGTCCCAGACTACGCCGGATACCCTTATGACGTTCCAGACTATGCAGGCTCAGGATCCATGGTGAGCAAGGGCGAGGAGCTGTTCACCGGGGTGGTGCCCATCCTGGTCGAGCTGGACGGCGACGTAAACGGCCAC…
DSS1-W39R-3×HA-eGFP	ATGTCAGAGAAAAAGCAGCCGGTAGACTTAGGTCTGTTAGAGGAAGACGACGAGTTTGAAGAGTTCCCTGCCGAAGACTGGGCTGGCTTAGATGAAGATGAAGATGCACATGTCAGGGAGGATAATTGGGATGATGACAATGTAGAGGATGACTTCTCTAATCAGTTACGAGCTGAACTAGAGAAACATGGTTATAAGATGGAGACTTCAGGATCGGGTAGCTATCCGTATGATGTGCCTGATTACGCTGGCTACCCCTACGATGTCCCAGACTACGCCGGATACCCTTATGACGTTCCAGACTATGCAGGCTCAGGATCCATGGTGAGCAAGGGCGAGGAGCTGTTCACCGGGGTGGTGCCCATCCTGGTCGAGCTGGACGGCGACGTAAACGGCCAC…
INTS7-WT-3×HA	ATGGCGTCAAACTCAACTAAGTCTTTCCTGGCAGATGCCGGCTATGGCGAACAGGAACTGGATGCCAACTCTGCCCTTATGGAATTGGACAAAGGCCTAAGATCTGGCAAACTTGGTGAACAGTGTGAAGCAGTTGTTCGCTTTCCCAGACTTTTTCAGAAGTATCCATTCCCTATTCTTATCAATTCTGCATTCCTAAAGTTAGCTGATGTTTTCAGAGTTGGAAATAATTTCCTGAGGCTATGTGTTCTTAAAGTTACCCAACAAAGTGAGAAACATTTGGAGAAGATTCTAAATGTGGATGAATTTGTGAAGAGAATTTTTTCTGTGATTCATAGTAATGATCCTGTGGCAAGAGCCATCACCCTCCGGATGTTGGGAAGTCTGGCATCAATAATT…
INTS7-Mutant#1-3×HA	ATGGCGTCAAACTCAACTAAGTCTTTCCTGGCAGATGCCGGCTATGGCGAACAGGAACTGGATGCCAACTCTGCCCTTATGGAATTGGACAAAGGCCTAAGATCTGGCAAACTTGGTGAACAGTGTGAAGCAGTTGTTCGCTTTCCCAGACTTTTTCAGAAGTATCCATTCCCTATTCTTATCAATTCTGCATTCCTAAAGTTAGCTGATGTTTTCAGAGTTGGAAATAATTTCCTGAGGCTATGTGTTCTTAAAGTTACCCAACAAAGTGAGAAACATTTGGAGAAGATTCTAAATGTGGATGAATTTGTGAAGAGAATTTTTTCTGTGATTCATAGTAATGATCCTGTGGCAAGAGCCATCACCCTCCGGATGTTGGGAAGTCTGGCATCAATAATT…
INTS7-Mutant#2-3×HA	ATGGCGTCAAACTCAACTAAGTCTTTCCTGGCAGATGCCGGCTATGGCGAACAGGAACTGGATGCCAACTCTGCCCTTATGGAATTGGACAAAGGCCTAAGATCTGGCAAACTTGGTGAACAGTGTGAAGCAGTTGTTCGCTTTCCCAGACTTTTTCAGAAGTATCCATTCCCTATTCTTATCAATTCTGCATTCCTAAAGTTAGCTGATGTTTTCAGAGTTGGAAATAATTTCCTGAGGCTATGTGTTCTTAAAGTTACCCAACAAAGTGAGAAACATTTGGAGAAGATTCTAAATGTGGATGAATTTGTGAAGAGAATTTTTTCTGTGATTCATAGTAATGATCCTGTGGCAAGAGCCATCACCCTCCGGATGTTGGGAAGTCTGGCATCAATAATT…
dTAG tag	Sequence
FKBP12F36V-flag-poly(A)-PGK-Puro	ATGGGAGTGCAGGTGGAAACCATCTCCCCAGGAGACGGGCGCACCTTCCCCAAGCGCGGCCAGACCTGCGTGGTGCACTACACCGGGATGCTTGAAGATGGAAAGAAAGTTGATTCCTCCCGGGACAGAAACAAGCCCTTTAAGTTTATGCTAGGCAAGCAGGAGGTGATCCGAGGCTGGGAAGAAGGGGTTGCCCAGATGAGTGTGGGTCAGAGAGCCAAACTGACTATATCTCCAGATTATGCCTATGGTGCCACTGGGCACCCAGGCATCATCCCACCACATGCCACTCTCGTCTTCGATGTGGAGCTTCTAAAACTGGAAAGCGGAGACTACAAAGACCATGACGGTGATTATAAAGATCATGACATCGATTACAAGGATGACGATGACAAGtaa…
PCR	Forward primer	Reverse primer	Note
DSS1-dTAG-genometyping-pair	GGGAATCAGGTGAAATCTACTCC	TGATAGTGATGTGTACTTTGCCT	Genotyping primer
pUC57	GGGTTATTGTCTCATGAGCGG	GTTTCGCCACCTCTGACTTG	Confirming donor FKBP12F36V-flag-poly(A)-PGK-Puro insertion
oligonulcotide sequence	Forward	Reverse
DSS1-sgRNA	CACCGACCTGCTTAATACATTCTA	AAACTAGAATGTATTAAGCAGGTC	CRISPR sgRNA targeting DSS1
